# Near-infra red light and mitochondrial large-conductance calcium-activated potassium channels: protection of hippocampal neurons, influence on channel activity and transcriptome remodelling

**DOI:** 10.64898/2026.06.09.731043

**Authors:** Piotr Bednarczyk, Małgorzata Beręsewicz-Haller, Joanna Lewandowska, Bogusz Kulawiak, Antoni Wrzosek, Barbara Zabłocka, Adam Szewczyk, Barbara Kalenik

**Affiliations:** Department of Physics and Biophysics, Institute of Biology, Warsaw University of Life Sciences SGGW, Nowoursynowska 159, 02-776 Warsaw, Poland; Molecular Biology Unit, Mossakowski Medical Research Institute, Polish Academy of Sciences, Pawinskiego 5, 02-106 Warsaw, Poland; Laboratory of Intracellular Ion Channels, Nencki Institute of Experimental Biology, Polish Academy of Sciences, Pasteura 3, 02-093 Warsaw, Poland

**Author notes:** corresponding author - Nencki Institute of Experimental Biology PAS, 3 Pasteur Street, 02-093 Warsaw, Poland. equal contribution (Piotr Bednarczyk, Małgorzata Beręsewicz-Haller).

**Keywords:** mitochondrial potassium channels, cytochrome c oxidase, near-infra red light, neuroprotection, transcriptome, hippocampus, glioma

## Abstract

Photobiomodulation (PBM) is a therapeutic approach based on illumination with red or near-infrared (NIR) light. Cytochrome c oxidase (COX), a terminal enzyme of the mitochondrial respiratory chain, contains copper centers (CuA and CuB) that absorb light within the red and NIR spectral range, making it a potential primary photoacceptor at wavelengths around 820 nm. PBM appears to be a promising strategy for the treatment and prevention of neurological disorders. Elucidating its precise molecular mechanisms may help optimize therapeutic outcomes.

Using patch-clamp method, we showed that illumination with 820 nm light activates mitochondrial large-conductance calcium-activated potassium (mitoBK_Ca_) channels in rat hippocampal mitochondria. Moreover, 820 nm light caused neuroprotective effect in NMDA-treated organotypic hippocampal cultures. Consistently, activation of mitoBK_Ca_ channel by 820 nm light illumination was observed in mitochondria isolated from glioma U-87 MG cells. To further investigate the role of mitoBK_Ca_ channel, we used CRISPR/Cas9- developed U-87 MG cells lacking the α-subunit of the BK_Ca_ channel (dBK cells). Comparative transcriptomic analysis of illuminated wild-type and dBK cells revealed significant differences in gene expression profiles. In summary, our results show two types of cellular responses to the PBM. An acute effect involving activation of the mitoBK_Ca_ channel and a long-term effect associated with extensive transcriptome remodeling. Both mechanisms may contribute to the cytoprotective effect of 820 nm near-infrared light.

**Highlights:**

- 820 nm light activates hippocampal mitochondrial BK_Ca_ channels
- 820 nm light induces hippocampal neuroprotection under excitotoxic conditions
- 820 nm light causes intensive transcriptome remodeling in glioma cells
- BK_Ca_ channels modulate a subset of transcriptomic responses to 820 nm light

**Graphical abstract:** 
