## Supplemental Table 1 for "Near-infra red light and mitochondrial large-conductance calcium-activated potassium channels: protection of hippocampal neurons, influence on channel activity and transcriptome remodelling"

### Sheet: Tab. S1
Tab. S1 Reactome pathways analysis results. List of pathways statistically important changed after illumination of U87 wt and dBK cells (q-value<0.05). If the list of DEGs assigned to the pathway was included in the list of DEGs assigned to the other pathway this pathway is not shown.
			dBK_830 vs. dBK_Ctrl			wt_830 vs. wt_Ctrl
Pathway cathegory	Pathway	BgRatio	GeneRatio	qvalue	geneID	GeneRatio	qvalue	geneID
Life and death decisions	Activation of BH3-only proteins	30/10867	10/1217	2.54E-02	TP73/PPP3R1/BCL2L11/YWHAG/DYNLL1/PPP1R13B/BMF/PMAIP1/BCL2/E2F1	11/1246	1.19E-02	TP73/PPP3R1/BCL2L11/YWHAG/DYNLL1/PPP1R13B/BMF/PMAIP1/BCL2/E2F1/BBC3
Cell shape and movement	Anchoring of the basal body to the plasma membrane	98/10867	23/1217	1.39E-02	PLK4/CEP162/YWHAG/HAUS7/HAUS6/TUBB4B/CNTRL/CEP164/TMEM216/DYNLL1/TCTN1/CENPJ/HSP90AA1/CEP152/CCP110/PLK1/CEP131/FBF1/CEP192/HAUS5/CEP89/HAUS8/SFI1	22/1246	3.75E-02	PLK4/CEP72/CEP162/YWHAG/AKAP9/TUBB4B/CNTRL/CEP164/ACTR1A/DYNLL1/TCTN1/CENPJ/HSP90AA1/CCP110/PLK1/CEP131/TUBG1/CEP192/HAUS5/HAUS8/SFI1/CSNK1E
Stress and defense	Cellular response to heat stress	89/10867	28/1217	8.69E-05	HSPA6/ATR/GSK3B/HSPA4L/NUP54/HSPA4/HSP90AB1/HSPA1A/DNAJB6/CCAR2/HSPA5/NUP160/HSPA8/CRYAB/BAG3/FKBP4/HSPB8/PTGES3/HSPH1/HSP90AA1/CREBBP/NUP93/RPTOR/NUP85/DNAJC7/RAE1/DNAJB1/EP300	32/1246	1.54E-06	HSPA6/RANBP2/GSK3B/HSPA4L/HSPA9/HSPA4/HSP90AB1/HSPA1A/DNAJB6/DNAJC2/CCAR2/HSPA5/NUP160/HSPA8/CRYAB/BAG3/CAMK2G/FKBP4/HSPB8/PTGES3/HSPH1/HSP90AA1/CREBBP/NUP93/HSBP1/RPTOR/NUP85/DNAJC7/AKT1S1/DNAJB1/EP300/ST13
Gene control and timing	Chromatin modifying enzymes	274/10867	50/1217	1.15E-02	ZZZ3/TADA1/ARID4B/PRMT6/ARID1A/KDM3A/ATF2/DNMT3A/MSL2/MECOM/SETD2/REST/BRD8/KDM3B/KMT2C/KMT2E/HCFC1/PHF8/SUV39H1/ASH2L/KAT6A/PHF2/EHMT1/WDR5/KDM4D/KDM2A/BRMS1/TAF6L/CCND1/EPC1/KDM5A/SMARCD1/KMT2D/KMT5A/KDM2B/SAP18/RCOR1/CREBBP/SETD6/SETD1A/JMJD6/CHD3/KAT2A/PHF20/MRGBP/KDM4B/KMT5C/KMT2B/DOT1L/EP300	52/1246	7.83E-03	ZZZ3/TADA1/ARID4B/PRMT6/ATF2/DNMT3A/MSL2/MECOM/ATXN7/SETD2/TADA2B/REST/KDM3B/JADE2/ING3/KMT2C/KMT2E/HDAC8/HCFC1/KDM6A/PHF8/SUV39H1/ASH2L/NSD3/EHMT1/WDR5/KDM4D/KDM2A/TAF6L/CCND1/EPC1/ARID5B/KDM5A/SMARCD1/KMT5A/KDM2B/RCOR1/MTA1/CREBBP/SGF29/JMJD6/KANSL1/KDM6B/KAT2A/SMARCD2/MRGBP/KMT5C/HMG20B/KMT2B/DOT1L/EP300/BRD1
Gene control and timing	Chromatin organization	274/10867	50/1217	1.15E-02	ZZZ3/TADA1/ARID4B/PRMT6/ARID1A/KDM3A/ATF2/DNMT3A/MSL2/MECOM/SETD2/REST/BRD8/KDM3B/KMT2C/KMT2E/HCFC1/PHF8/SUV39H1/ASH2L/KAT6A/PHF2/EHMT1/WDR5/KDM4D/KDM2A/BRMS1/TAF6L/CCND1/EPC1/KDM5A/SMARCD1/KMT2D/KMT5A/KDM2B/SAP18/RCOR1/CREBBP/SETD6/SETD1A/JMJD6/CHD3/KAT2A/PHF20/MRGBP/KDM4B/KMT5C/KMT2B/DOT1L/EP300	52/1246	7.83E-03	ZZZ3/TADA1/ARID4B/PRMT6/ATF2/DNMT3A/MSL2/MECOM/ATXN7/SETD2/TADA2B/REST/KDM3B/JADE2/ING3/KMT2C/KMT2E/HDAC8/HCFC1/KDM6A/PHF8/SUV39H1/ASH2L/NSD3/EHMT1/WDR5/KDM4D/KDM2A/TAF6L/CCND1/EPC1/ARID5B/KDM5A/SMARCD1/KMT5A/KDM2B/RCOR1/MTA1/CREBBP/SGF29/JMJD6/KANSL1/KDM6B/KAT2A/SMARCD2/MRGBP/KMT5C/HMG20B/KMT2B/DOT1L/EP300/BRD1
Gene control and timing	Circadian Clock	70/10867	23/1217	2.67E-04	MEF2D/PER2/ATF2/BHLHE40/PPARGC1A/NOCT/NR3C1/CUL1/NFIL3/CRY2/UBC/FBXL3/HIF1A/CREBBP/PER1/SREBF1/UBB/RAI1/CRTC1/EP300/LOC102724428/NRIP1/SIK1	23/1246	3.17E-04	MEF2D/PER2/ATF2/BHLHE40/PPARGC1A/NOCT/NR3C1/NFIL3/RXRA/UBC/FBXL3/HIF1A/CREBBP/PER1/SREBF1/UBB/RAI1/CRTC1/CSNK1E/EP300/LOC102724428/NRIP1/SIK1
Communication and signaling	Estrogen-dependent gene expression	150/10867	32/1217	1.00E-02	AGO4/JUN/GREB1/ATF2/KCTD6/CXXC5/HSP90AB1/MYC/RAD21/CDK9/KANK1/CCND1/SMC3/GATA3/FKBP4/CCNT1/PTGES3/SP1/FOS/HSP90AA1/CREBBP/TNRC6A/KPNA2/BCL2/ZNF217/KDM4B/USF2/FOSB/TNRC6B/EP300/POLR2F/NRIP1	30/1246	4.00E-02	AGO3/JUN/MOV10/GREB1/ATF2/POLR2H/CXXC5/HSP90AB1/TBP/MYC/RAD21/CDK9/KANK1/CCND1/GATA3/FKBP4/CCNT1/PTGES3/SP1/FOS/HSP90AA1/CREBBP/H3-3B/KPNA2/BCL2/ZNF217/FOSB/TNRC6B/EP300/NRIP1
Life and death decisions	FOXO-mediated transcription of cell death genes	16/10867	8/1217	6.77E-03	BCL2L11/BCL6/NFYA/DDIT3/FOXO1/CREBBP/STK11/EP300	7/1246	3.31E-02	BCL2L11/BCL6/DDIT3/CREBBP/BBC3/STK11/EP300
Protein handling	HSP90 chaperone cycle for steroid hormone receptors (SHR) in the presence of ligand	55/10867	14/1217	4.18E-02	NR3C1/HSP90AB1/HSPA1A/DNAJA1/TUBB4B/HSPA8/STIP1/FKBP4/DYNLL1/PTGES3/HSP90AA1/TUBB3/TUBB6/DNAJB1	15/1246	3.10E-02	NR3C1/HSP90AB1/HSPA1A/DNAJA1/TUBB4B/HSPA8/STIP1/ACTR1A/FKBP4/DYNLL1/PTGES3/HSP90AA1/TUBB3/TUBB6/DNAJB1
Stress and defense	Interleukin-4 and Interleukin-13 signaling	108/10867	24/1217	2.02E-02	TNFRSF1B/PTGS2/BCL6/PIM1/CDKN1A/VEGFA/TWIST1/IL6/CEBPD/MYC/ANXA1/HSPA8/MMP1/CCND1/GATA3/HSP90B1/FOXO1/FOS/HSP90AA1/HIF1A/SOCS1/SOCS3/BCL2/JUNB	25/1246	1.58E-02	TNFRSF1B/IL6R/PTGS2/SOCS5/BCL6/PIM1/CDKN1A/VEGFA/TWIST1/FSCN1/CEBPD/MYC/ANXA1/HSPA8/MMP1/CCND1/GATA3/HSP90B1/FOS/HSP90AA1/HIF1A/SOCS1/SOCS3/BCL2/JUNB
Cell division and genome care	Mitotic G2-G2/M phases	198/10867	39/1217	1.15E-02	CENPF/CDC25A/PLK4/CCNA2/HSP90AB1/CDKN1A/E2F3/YWHAG/CUL1/HAUS7/PPP2CB/HAUS6/TUBB4B/CNTRL/CEP164/PPME1/DYNLL1/CDK2/UBC/BORA/CENPJ/HSP90AA1/TUBGCP5/CEP152/CCP110/PKMYT1/PLK1/TUBB3/CEP131/UBB/TUBB6/CEP192/E2F1/AURKA/HAUS5/HAUS8/SFI1/GTSE1/EP300	39/1246	1.72E-02	CDC25A/LIN54/PLK4/CCNA2/CEP72/HSP90AB1/CDKN1A/YWHAG/AKAP9/PPP2CB/TUBB4B/CNTRL/CEP164/PPME1/ACTR1A/DYNLL1/CDK2/UBC/BORA/CENPJ/HSP90AA1/TUBGCP5/CCP110/PKMYT1/PLK1/TUBB3/CEP131/TUBG1/UBB/TUBB6/CEP192/E2F1/AURKA/HAUS5/HAUS8/SFI1/GTSE1/CSNK1E/EP300
Cell division and genome care	Mitotic Prometaphase	204/10867	47/1217	2.67E-04	CDCA8/RCC2/NUF2/KIF2C/NUDC/CENPF/CENPA/NCAPH/CENPC/PLK4/CENPQ/YWHAG/ERCC6L/HAUS7/PPP2CB/RAD21/HAUS6/TUBB4B/CNTRL/NUP160/INCENP/KIF18A/CEP164/SMC3/DYNLL1/KNTC1/CENPJ/HSP90AA1/TUBGCP5/CEP152/BUB1B/CCP110/CENPT/PLK1/TUBB3/CENPN/CEP131/AURKB/NUP85/TUBB6/NDC80/CEP192/HAUS5/HAUS8/SPC24/SFI1/RANGAP1	47/1246	3.17E-04	CDCA8/KIF2C/CDC20/NUDC/CENPA/NCAPH/RANBP2/CENPC/PLK4/CEP72/YWHAG/AKAP9/ERCC6L/HDAC8/PPP2CB/RAD21/TUBB4B/CNTRL/NUP160/INCENP/CEP164/NUMA1/ACTR1A/DYNLL1/NCAPD2/CENPJ/HSP90AA1/TUBGCP5/BUB1B/CCP110/CENPT/PLK1/TUBB3/MIS12/CEP131/AURKB/NUP85/TUBG1/TUBB6/NDC80/CEP192/HAUS5/HAUS8/SPC24/SFI1/CSNK1E/RANGAP1
Stress and defense	Nucleotide-binding domain, leucine rich repeat containing receptor (NLR) signaling pathways	57/10867	15/1217	2.67E-02	TXNIP/CASP8/AAMP/HSP90AB1/TNFAIP3/NOD1/CARD9/BIRC2/UBC/SUGT1/MEFV/UBB/BCL2/TAB1/MAPK12	15/1246	3.85E-02	TXNIP/CASP8/HSP90AB1/MAPK13/TNFAIP3/NOD1/CARD9/UBC/SUGT1/MEFV/NLRP1/UBB/BCL2/TAB1/MAPK12
Life and death decisions	Oncogene Induced Senescence	33/10867	13/1217	2.79E-03	AGO4/E2F2/E2F3/SP1/UBC/MDM2/TNRC6A/UBB/ID1/E2F1/ERF/CDKN2D/TNRC6B	11/1246	2.53E-02	AGO3/MOV10/SP1/UBC/MDM2/UBB/ID1/E2F1/ERF/CDKN2D/TNRC6B
Cell shape and movement	RHO GTPase cycle	449/10867	77/1217	4.42E-03	SPEN/ARHGAP29/ARHGEF10L/ABL2/KIF14/KCTD3/TOR1AIP1/MTR/NUDC/PIK3R3/SOWAHC/FARP2/CDC42EP3/RTKN/HSPE1/RHOB/KIDINS220/PLXNA1/TRA2B/WDR6/SLC4A7/LMNB1/BASP1/FAM13B/GFOD1/HSP90AB1/GJA1/GOPC/FRS3/CCT6A/YKT6/WDR91/BCAP31/STARD8/NHS/ARMCX3/OCRL/ARHGAP39/ARHGEF39/CCDC187/SPTAN1/ARHGAP1/STIP1/SLK/ARHGAP19/RHOBTB1/NET1/ABI1/ARHGAP22/SH3PXD2A/RACGAP1/FMNL3/TAOK3/ANKLE2/ARHGEF25/FRS2/SLITRK5/HSP90AA1/ARHGEF40/P…	87/1246	1.32E-04	SPEN/VANGL1/ABL2/KCTD3/PLEKHG5/IQGAP3/MTR/MACO1/SRGAP2/NUDC/ARHGEF2/PIK3R3/RTKN/HSPE1/RND3/KIDINS220/TRA2B/WDR6/SLC4A7/FAM13A/LMNB1/STK10/FAM13B/GFOD1/HSP90AB1/GJA1/GOPC/DST/CCT6A/YKT6/WDR91/FGD1/STARD8/ARMCX3/RHOBTB2/ARHGAP39/FGD3/VAV2/ARHGEF39/CCDC187/SPTAN1/ARHGAP1/STIP1/RHOG/MAP3K11/SLK/ARHGAP19/RHOBTB1/NET1/ARHGAP22/SH3PXD2A/RACGAP1/FMNL3/TAOK3/ANKLE2/ARHGEF25/FRS2/LEMD3/SLITRK5/HSP90AA1/ARH…
Communication and signaling	Signaling by NTRKs	134/10867	31/1217	4.01E-03	F3/MEF2D/KIDINS220/ATF2/REST/EGR1/SRF/FRS3/EGR3/TRIB1/PPP2CB/RALGDS/BDNF/FOSL1/EGR2/NAB2/FRS2/KRAS/IRS2/FOS/CRK/CDK5R1/MAPK7/ID1/FOSB/LYL1/JUNB/EP300/ADORA2A/MAPK12/CRKL	31/1246	5.97E-03	F3/MEF2D/KIDINS220/ATF2/MAPKAPK3/REST/EGR1/MAPK13/SGK1/BRAF/EGR3/DUSP4/TRIB1/PPP2CB/RALGDS/BDNF/EGR2/DUSP6/NAB2/FRS2/IRS2/FOS/CRK/CDK5R1/MAPK7/ID1/FOSB/JUNB/EP300/ADORA2A/MAPK12
Protein handling	SUMOylation	188/10867	36/1217	2.23E-02	CDCA8/PIAS3/NOP58/DNMT3A/SENP5/XPC/PPARGC1A/NUP54/NR3C1/ZNF131/RAD21/NUP160/INCENP/NSMCE4A/SMC3/EID3/TDG/MDM2/SIN3A/BLM/CREBBP/NUP93/TOP2A/THRA/AURKB/NUP85/CHD3/CBX2/RAE1/TFAP2C/DNMT3B/PCNA/AURKA/EP300/RANGAP1/NRIP1	40/1246	5.24E-03	CDCA8/IKBKE/PHC2/PIAS3/NOP58/DNMT3A/RANBP2/PHC3/RNF168/SENP5/XPC/PPARGC1A/CTBP1/NR3C1/ZNF131/RAD21/RXRA/NUP160/INCENP/NSMCE4A/EID3/MDM2/MTA1/PML/SIN3A/CREBBP/NUP93/RARA/CBX8/THRA/AURKB/NUP85/CBX2/PCGF2/DNMT3B/TOP1/AURKA/EP300/RANGAP1/NRIP1
Life and death decisions	Transcriptional Regulation by TP53	365/10867	80/1217	2.07E-06	TP73/SESN2/AGO4/HIPK1/BTG2/JUN/RABGGTB/BARD1/CASP10/ATF2/ATR/BCL6/ATRIP/LAMTOR3/CCNA2/NELFA/JMY/PLK2/TAF7/PRKAA1/PRDM1/CDKN1A/SESN1/COX19/PRKAG2/YWHAG/CDK13/CNOT4/KAT6A/PPP2CB/CCNE2/EHMT1/CDK9/E2F8/DDB2/TNKS1BP1/RAD9A/DNA2/TAF3/TAF5/FAS/CCNT1/TRIAP1/TIGAR/CNOT2/CDK2/KMT5A/UBC/MDM2/CENPJ/FOS/PPP1R13B/PIP4P1/BLM/CREBBP/TNRC6A/RMI2/PDPK1/BANP/TOP3A/CDK5R1/RPTOR/SUPT4H1/AURKB/CHD3/UBB/PMAIP1/CTDP1/PH…	74/1246	1.32E-04	TP73/RRAGC/HIPK1/AGO3/BTG2/JUN/MOV10/BARD1/ATF2/BCL6/ATRIP/POLR2H/LAMTOR3/CCNA2/NELFA/JMY/TAF7/PRDM1/CDKN1A/SGK1/TBP/SESN1/PMS2/COX19/PRKAG2/YWHAG/CNOT4/PPP2CB/CCNE2/TNFRSF10B/TNFRSF10D/EHMT1/CDK9/DDB2/TNKS1BP1/RAD9A/GTF2H1/TAF3/RHNO1/CCNT1/TIGAR/CDK2/KMT5A/UBC/MDM2/RNF34/CENPJ/FOS/PPP1R13B/PIP4P1/RABGGTA/PML/CREBBP/RMI2/BANP/TOP3A/CDK5R1/RPTOR/AURKB/UBB/PMAIP1/CTDP1/E2F1/AURKA/ARID3A/PIN1/BBC3/E…
Stress and defense	Unfolded Protein Response (UPR)	94/10867	26/1217	1.03E-03	ATF3/CREB3L4/ZBTB17/PDIA6/EIF2AK3/SERP1/EDEM1/DNAJB11/EXOSC9/CREBRF/NFYA/DNAJB9/MBTPS2/TSPYL2/EXTL3/HSPA5/EXOSC2/TPP1/HYOU1/HSP90B1/DDIT3/DNAJC3/EXOSC8/HERPUD1/CALR/ATF4	24/1246	6.03E-03	ATF3/CREB3L4/PDIA6/EIF2AK3/SERP1/DNAJB11/CREBRF/DNAJB9/TSPYL2/EXOSC4/EXTL3/HSPA5/TPP1/HYOU1/CTDSP2/HSP90B1/DDIT3/DNAJC3/SULT1A3/HERPUD1/CEBPG/CALR/ATF4/XBP1
Cell division and genome care	Cell Cycle Checkpoints	294/10867	51/1217	0.022717	CDCA8/RCC2/CLSPN/NUF2/KIF2C/ORC1/NUDC/CENPF/CENPA/BARD1/ORC2/ATR/CDC25A/ATRIP/CENPC/CCNA2/CDC23/CENPQ/MCM3/CDKN1A/YWHAG/ERCC6L/MCM4/PPP2CB/CCNE2/NUP160/INCENP/KIF18A/RAD9A/DNA2/DYNLL1/KNTC1/CDK2/UBC/MDM2/BUB1B/BLM/CENPT/PKMYT1/RMI2/PLK1/CENPN/TOP3A/AURKB/NUP85/UBB/NDC80/PHF20/SPC24/GTSE1/RANGAP1
Communication and signaling	ESR-mediated signaling	223/10867	40/1217	0.032365	AGO4/JUN/PIK3R3/GREB1/ATF2/KCTD6/GNB4/EREG/PPID/CXXC5/HSP90AB1/SRF/HSPB1/MYC/RAD21/CDK9/KANK1/CCND1/SMC3/GATA3/FKBP4/CCNT1/PTGES3/SP1/KRAS/FOS/HSP90AA1/CREBBP/TNRC6A/PDPK1/KPNA2/BCL2/ZNF217/KDM4B/USF2/FOSB/TNRC6B/EP300/POLR2F/NRIP1
Gene control and timing	FOXO-mediated transcription	65/10867	18/1217	0.008953	TXNIP/BCL2L11/BCL6/PPARGC1A/CCNG2/NR3C1/CDKN1A/NFYA/YWHAG/BTG1/DDIT3/FOXO1/FOXG1/SIN3A/CREBBP/SREBF1/STK11/EP300
Cell division and genome care	G0 and Early G1	27/10867	11/1217	0.004416	CDC25A/CCNA2/E2F5/MYC/CCNE2/CDK2/MAX/TOP2A/E2F1/PCNA/DYRK1A
Cell division and genome care	HDR through Homologous Recombination (HRR)	67/10867	16/1217	0.042522	BARD1/ATR/ATRIP/RFC1/XRCC2/POLD3/RAD9A/DNA2/UBC/BLM/RMI2/PALB2/EME2/TOP3A/UBB/PCNA
Cell shape and movement	Kinesins	59/10867	16/1217	0.017418	KIF2C/KIF15/KIF20A/KIFC1/KIF13B/TUBB4B/KIF18A/KLC2/KIF11/KIF20B/RACGAP1/KIF23/TUBB3/KIF22/KIF18B/TUBB6
Cell division and genome care	M Phase	418/10867	69/1217	0.017418	CDCA8/RCC2/NUF2/KIF2C/RCC1/NUDC/CENPF/BLZF1/CENPA/NCAPH/CENPC/PLK4/NUP54/LMNB1/KIF20A/CDC23/CENPQ/FBXO5/YWHAG/ERCC6L/HAUS7/PHF8/PPP2CB/RAD21/HAUS6/TUBB4B/CNTRL/GOLGA2/NUP160/INCENP/KIF18A/BANF1/CEP164/MASTL/SMC3/ANKLE2/DYNLL1/KNTC1/ESPL1/KMT5A/UBC/CENPJ/HSP90AA1/VRK1/TUBGCP5/CEP152/BUB1B/KIF23/NUP93/CCP110/CENPT/PLK1/TUBB3/CENPN/CEP131/AURKB/NUP85/UBB/TUBB6/LPIN2/NDC80/CEP192/RAE1/HAUS5/HAUS8/CHM…
Stress and defense	PERK regulates gene expression	32/10867	10/1217	0.035556	ATF3/EIF2AK3/EXOSC9/NFYA/HSPA5/EXOSC2/DDIT3/EXOSC8/HERPUD1/ATF4
Life and death decisions	Programmed Cell Death	210/10867	38/1217	0.034929	TP73/CLSPN/PPP3R1/BCL2L11/CFLAR/CASP8/PRKCD/IRF2/HMGB2/APC/LMNB1/TICAM2/CD14/IRF1/YWHAG/BCAP31/STK26/GSDMD/PLEC/SPTAN1/FADD/BIRC2/CASP7/FAS/DYNLL1/DIABLO/UBC/PPP1R13B/HSP90AA1/BMF/MLKL/UBB/PMAIP1/BCL2/E2F1/CDC37/CHMP2A/H1-0
Metabolism	Regulation of lipid metabolism by PPARalpha	119/10867	25/1217	0.029859	CPT2/MTF1/RGL1/ARNT/FHL2/PPARGC1A/PPARGC1B/MED7/HMGCR/MED23/FAM120B/NFYA/AHR/MED30/MED13L/SP1/SIN3A/CREBBP/MED9/SREBF1/TRIB3/SLC27A1/MED26/ANGPTL4/EP300
Life and death decisions	Regulation of TP53 Activity through Methylation	19/10867	8/1217	0.017636	JMY/EHMT1/KMT5A/UBC/MDM2/UBB/L3MBTL1/EP300
Cell shape and movement	RHO GTPases Activate Formins	140/10867	31/1217	0.006766	CDCA8/RCC2/NUF2/KIF2C/NUDC/CENPF/CENPA/RHOB/CENPC/CENPQ/SRF/ERCC6L/PPP2CB/TUBB4B/NUP160/INCENP/KIF18A/FMNL3/DYNLL1/KNTC1/BUB1B/CENPT/PLK1/TUBB3/CENPN/AURKB/NUP85/TUBB6/NDC80/SPC24/RANGAP1
Cell division and genome care	SUMOylation of DNA replication proteins	45/10867	13/1217	0.022717	CDCA8/PIAS3/NUP54/NUP160/INCENP/NUP93/TOP2A/AURKB/NUP85/RAE1/PCNA/AURKA/RANGAP1
Cell division and genome care	TP53 Regulates Transcription of Cell Cycle Genes	48/10867	16/1217	0.003138	BTG2/CCNA2/PLK2/CDKN1A/CNOT4/CCNE2/E2F8/TNKS1BP1/CNOT2/CDK2/CENPJ/E2F1/PCNA/AURKA/ARID3A/EP300
Communication and signaling	Transcriptional activity of SMAD2/SMAD3:SMAD4 heterotrimer	44/10867	12/1217	0.043783	SKI/TRIM33/E2F5/MYC/CDK9/CCNT1/SP1/UBC/PPM1A/UBB/SMAD7/JUNB
Protein handling	Calnexin/calreticulin cycle	26/10867				9/1246	0.041953	UGGT1/MARCHF6/CANX/UBC/SEL1L/PDIA3/UBB/CALR/RNF185
Life and death decisions	Cellular Senescence	197/10867				38/1246	0.026769	AGO3/JUN/PHC2/MOV10/MAPKAPK3/PHC3/CCNA2/LMNB1/CDKN1A/CCNE2/EHMT1/UBE2D1/SP1/HMGA2/CDK2/UBC/MDM2/FOS/ACD/UBN1/TERF2IP/MAP2K3/CBX8/MAPK7/H3-3B/MINK1/KDM6B/CBX2/UBB/ID1/E2F1/ERF/MAP2K7/CDKN2D/FZR1/TNRC6B/CBX6/H1-0
Stress and defense	DDX58/IFIH1-mediated induction of interferon-alpha/beta	82/10867				22/1246	0.005965	IKBKE/CASP8/NKIRAS1/UBE2D3/ATG12/HSP90AB1/ATG5/TNFAIP3/TRIM4/TRAF2/FADD/UBE2D1/UBC/TRAF3/HSP90AA1/CREBBP/NLRC5/RNF135/UBB/NKIRAS2/PIN1/EP300
Cell division and genome care	Extension of Telomeres	51/10867				14/1246	0.037535	SHQ1/ANKRD28/CCNA2/RFC1/POLD3/PPP6R3/CDK2/PIF1/CHTF18/ACD/TERF2IP/CTC1/LIG1/POLD1
Communication and signaling	Negative regulation of MAPK pathway	43/10867				13/1246	0.025344	DUSP10/PAQR3/DUSP1/BRAF/DUSP4/PPP2CB/PTPN3/DUSP5/DUSP6/BRAP/UBC/UBB/MAPK12
Life and death decisions	Regulation of PTEN gene transcription	61/10867				16/1246	0.032979	RRAGC/JUN/PHC2/ATF2/PHC3/MECOM/LAMTOR3/REST/EGR1/RCOR1/MTA1/RPTOR/CBX8/HDAC5/CBX2/CBX6
