## Supplemental Table 2 for "Near-infra red light and mitochondrial large-conductance calcium-activated potassium channels: protection of hippocampal neurons, influence on channel activity and transcriptome remodelling"

### Sheet: Arkusz1
Tab. S2 Differences in expression of mitoDEGs between illuminated wt and/or dBK cell vs. suitable control cells and overall characterisation of protein encoded by those genes. 'Wt8-c': wt830vs.wtCtrl; 'dBK8-c': dBK_830 vs. dBK_CTRL. Function from literature was added to mitoDEGs with 0.67>Fold-Change>1.33 if MitoPathways were not assigned to a gene. Lack of value in 'Fold Change' and 'P-Value' co…
Symbol	Human Gene ID	Encoded protein	Fold Change Wt8-c	P-Value Wt8-c	Fold Change dBK8-c	P-Value dBK8-c	MitoPathways	Function from literature	Source
AGMAT	79814	agmatinase*	38.91	0.000334	54.64	7.56e-05	Metabolism > Amino acid metabolism	*Initially proposed to function as agmatinase but this activity was discreditated. Guanidino acid hydrolase	https://www.uniprot.org/uniprotkb/Q9BSE5/entry
NAT8L	339983	N-acetyltransferase 8 like	31.23	0.00118	6.52	0.018	Metabolism > Amino acid metabolism > Glutamate metabolism
DNLZ	728489	DNL-type zinc finger	7.94	1.28e-05	4.55	0.000259	Protein import, sorting and homeostasis > Protein homeostasis > Chaperones
UCP3	7352	uncoupling protein 3	3.61	1.77e-05	4.21	1.2e-06	Small molecule transport > SLC25A family
NDUFV2	4729	NADH:ubiquinone oxidoreductase core subunit V2			4.04	0.00516	OXPHOS > Complex I > CI subunits | Metabolism > Metals and cofactors > Fe-S-containing proteins | OXPHOS > OXPHOS subunits
NOCT	25819	nocturnin	3.27	5.33e-29	3.47	4.95e-31	Metabolism > Metals and cofactors > NAD biosynthesis and metabolism
SIRT4	23409	sirtuin 4			2.69	0.0108	Metabolism > Metals and cofactors > NAD biosynthesis and metabolism
CPT1B	1375	carnitine palmitoyltransferase 1B			2.48	0.00646	Metabolism > Lipid metabolism > Fatty acid oxidation | Metabolism > Metals and cofactors > Carnitine synthesis and transport | Metabolism > Metals and cofactors > Carnitine shuttle
SERHL2	253190	serine hydrolase like 2	2.11	0.0241	2.36	0.0115	0	Probable serine hydrolase	UniProt
PMAIP1	5366	phorbol-12-myristate-13-acetate-induced protein 1	2.11	7.65e-12	2.18	1.63e-13	Mitochondrial dynamics and surveillance > Apoptosis
MRPS24	64951	mitochondrial ribosomal protein S24			2.1	0.000121	Mitochondrial central dogma > Translation > Mitochondrial ribosome
MRPL18	29074	mitochondrial ribosomal protein L18	1.88	1.06e-22	1.92	8e-25	Mitochondrial central dogma > Translation > Mitochondrial ribosome
DIABLO	56616	diablo IAP-binding mitochondrial protein			1.92	0.00487	Mitochondrial dynamics and surveillance > Apoptosis
SLC25A34	284723	solute carrier family 25 member 34	1.73	0.0484	1.86	0.028	Small molecule transport > SLC25A family
NUDT9	53343	nudix hydrolase 9	1.86	7.72e-17	1.83	1.17e-15	Metabolism > Nucleotide metabolism > Nucleotide synthesis and processing
MICOS10	440574	mitochondrial contact site and cristae organizing system subunit 10			1.8	0.000714	Mitochondrial dynamics and surveillance > Cristae formation > MICOS complex
BCL2	596	BCL2 apoptosis regulator	1.71	0.000201	1.75	7.84e-05	Mitochondrial dynamics and surveillance > Apoptosis
XPNPEP3	63929	X-prolyl aminopeptidase 3	1.77	2.02e-16	1.74	2.91e-14	Protein import, sorting and homeostasis > Protein import and sorting > Preprotein cleavage | Protein import, sorting and homeostasis > Protein homeostasis > Proteases
HSPD1	3329	heat shock protein family D (Hsp60) member 1	1.86	2.84e-34	1.72	1.2e-26	Protein import, sorting and homeostasis > Protein homeostasis > Chaperones
HSPE1	3336	heat shock protein family E (Hsp10) member 1	1.88	2.11e-12	1.65	1.49e-08	Protein import, sorting and homeostasis > Protein homeostasis > Chaperones
TEFM	79736	transcription elongation factor, mitochondrial			1.63	0.00823	Mitochondrial central dogma > mtRNA metabolism > Transcription
FASTKD5	60493	FAST kinase domains 5	1.56	9.79e-06	1.62	3.5e-06	Mitochondrial central dogma > mtRNA metabolism > mtRNA granules | Mitochondrial central dogma > mtRNA metabolism > Polycistronic mtRNA processing | Mitochondrial central dogma > mtRNA metabolism > mtRNA stability and decay
ARG2	384	arginase 2	2.08	0.000127	1.6	0.00781	Metabolism > Amino acid metabolism
FAM210A	125228	family with sequence similarity 210 member A	1.49	2.36e-05	1.59	4.16e-07	0	May play a role in the structure and strength of both muscle and bone.	UniProt
COX19	90639	cytochrome c oxidase assembly factor COX19	1.6	2.9e-06	1.53	1.58e-05	OXPHOS > Complex IV > CIV assembly factors | Metabolism > Metals and cofactors > Copper metabolism | OXPHOS > OXPHOS assembly factors
ARMCX3	51566	armadillo repeat containing X-linked 3	1.47	2.15e-07	1.52	1.49e-08	Mitochondrial dynamics and surveillance > Trafficking
ALKBH1	8846	alkB homolog 1, histone H2A dioxygenase	1.6	4.2e-07	1.47	2.28e-05	Mitochondrial central dogma > mtRNA metabolism > mtRNA granules | Mitochondrial central dogma > mtRNA metabolism > mt-tRNA modifications
BCL2L11	10018	BCL2 like 11	2.12	4.09e-08	1.44	0.00523	Mitochondrial dynamics and surveillance > Apoptosis
ARMCX1	51309	armadillo repeat containing X-linked 1	1.53	0.000881	1.44	0.00422	Mitochondrial dynamics and surveillance > Trafficking
NDUFC2	4718	NADH:ubiquinone oxidoreductase subunit C2	2.11	5.71e-05	1.44	0.0293	OXPHOS > Complex I > CI subunits | OXPHOS > OXPHOS subunits
PDP1	54704	pyruvate dehydrogenase phosphatase catalytic subunit 1			1.43	0.000113	Metabolism > Carbohydrate metabolism > Pyruvate metabolism
SPHK2	56848	sphingosine kinase 2	1.52	7.34e-05	1.43	0.000589	Metabolism > Lipid metabolism > Phospholipid metabolism | Mitochondrial dynamics and surveillance > Apoptosis
ARMCX6	54470	armadillo repeat containing X-linked 6	1.3	0.008	1.38	0.00112	0	May regulate the dynamics and distribution of mitochondria in neural cells. (By similarity)	UniProt
MRPL44	65080	mitochondrial ribosomal protein L44			1.36	2.9e-05	Mitochondrial central dogma > Translation > Mitochondrial ribosome
MTERF1	7978	mitochondrial transcription termination factor 1	1.46	0.00563	1.34	0.0304	Mitochondrial central dogma > mtDNA maintenance > mtDNA nucleoid | Mitochondrial central dogma > mtRNA metabolism > Transcription
MTERF4	130916	mitochondrial transcription termination factor 4	1.33	0.000178	1.32	0.000178	Mitochondrial central dogma > Translation > Mitochondrial ribosome assembly
CRYZ	1429	crystallin zeta	1.32	7.04e-05	1.3	0.00016	0	Binds NADP and acts through a one-electron transfer process. Orthoquinones, such as 1,2-naphthoquinone or 9,10-phenanthrenequinone, are the best substrates (in vitro). May act in the detoxification of xenobiotics. Interacts with (AU)-rich elements (ARE) in the 3'-UTR of target mRNA species. Enhances the stability of mRNA coding for BCL2. NADPH binding interferes with mRNA binding.	UniProt (+2 publikacje na 1-2 funkcje)
TRIAP1	51499	TP53 regulated inhibitor of apoptosis 1			1.3	4.53e-05	Metabolism > Lipid metabolism > Cardiolipin synthesis | Metabolism > Lipid metabolism > Phospholipid metabolism
SPR	6697	sepiapterin reductase	1.26	0.000454	1.3	1.46e-05	Metabolism > Metals and cofactors > Tetrahydrobiopterin synthesis
MRPS18C	51023	mitochondrial ribosomal protein S18C	1.38	0.007	1.3	0.029	Mitochondrial central dogma > Translation > Mitochondrial ribosome
SLC25A44	9673	solute carrier family 25 member 44	1.31	0.006	1.28	0.0113	Metabolism > Amino acid metabolism > Branched-chain amino acid metabolism | Small molecule transport > SLC25A family
ALDH2	217	aldehyde dehydrogenase 2 family member	1.51	0.000185	1.28	0.0266	Metabolism > Detoxification > Xenobiotic metabolism
TOP3A	7156	DNA topoisomerase III alpha	1.31	0.000526	1.27	0.00198	Mitochondrial central dogma > mtDNA maintenance > mtDNA replication
NGRN	51335	neugrin, neurite outgrowth associated			1.27	0.00189	Mitochondrial central dogma > mtRNA metabolism > mt-rRNA modifications | Mitochondrial central dogma > Translation > Mitochondrial ribosome assembly
CCDC127	133957	coiled-coil domain containing 127	1.31	0.000967	1.26	0.0044	0	unknown
SOD1	6647	superoxide dismutase 1	1.28	9.36e-09	1.26	1.11e-07	Metabolism > Detoxification > ROS and glutathione metabolism
LETM2	137994	leucine zipper and EF-hand containing transmembrane protein 2			1.25	0.0246	0	Involved in mitochondrial calcium ion transmembrane transport, mitochondrion organization, enables ribosome binding.	UniProt/QuickGO
GFER	2671	growth factor, augmenter of liver regeneration			1.25	0.00169	Protein import, sorting and homeostasis > Protein import and sorting > MIA40
MRPS6	64968	mitochondrial ribosomal protein S6	1.18	0.0251	1.22	0.0114	Mitochondrial central dogma > Translation > Mitochondrial ribosome
TMEM70	54968	transmembrane protein 70			1.22	0.035	OXPHOS > Complex I > CI assembly factors | OXPHOS > Complex V > CV assembly factors | OXPHOS > OXPHOS assembly factors
MUL1	79594	mitochondrial E3 ubiquitin protein ligase 1			1.22	0.00121	Protein import, sorting and homeostasis > Protein homeostasis | Mitochondrial dynamics and surveillance > Fission | Signaling
MTCH1	23787	mitochondrial carrier 1	1.15	0.00456	1.22	3.71e-05	Small molecule transport > SLC25A family
PANK2	80025	pantothenate kinase 2	1.17	0.0207	1.21	0.00645	Metabolism > Metals and cofactors > Coenzyme A metabolism
MTG2	26164	mitochondrial ribosome associated GTPase 2	1.27	4.05e-06	1.21	0.000382	Mitochondrial central dogma > Translation > Mitochondrial ribosome assembly
NDUFAF2	91942	NADH:ubiquinone oxidoreductase complex assembly factor 2			1.21	0.0283	OXPHOS > Complex I > CI assembly factors | OXPHOS > OXPHOS assembly factors
SCP2	6342	sterol carrier protein 2			1.2	0.00978	Metabolism > Lipid metabolism > Cholesterol, bile acid, steroid synthesis
GUK1	2987	guanylate kinase 1			1.2	0.00153	Metabolism > Nucleotide metabolism > Nucleotide synthesis and processing
TMEM11	8834	transmembrane protein 11			1.2	0.00285	Mitochondrial dynamics and surveillance
NDUFA8	4702	NADH:ubiquinone oxidoreductase subunit A8			1.2	0.0054	OXPHOS > Complex I > CI subunits | OXPHOS > OXPHOS subunits
MCAT	27349	malonyl-CoA-acyl carrier protein transacylase			1.19	0.0397	Metabolism > Lipid metabolism > Type II fatty acid synthesis
PLPBP	11212	pyridoxal phosphate binding protein			1.19	0.0143	Metabolism > Vitamin metabolism > Vitamin B6 metabolism
TRMU	55687	tRNA mitochondrial 2-thiouridylase			1.19	0.0104	Mitochondrial central dogma > mtRNA metabolism > mt-tRNA modifications
MRPS11	64963	mitochondrial ribosomal protein S11	1.11	0.0309	1.19	0.000361	Mitochondrial central dogma > Translation > Mitochondrial ribosome
SDHC	6391	succinate dehydrogenase complex subunit C			1.19	0.00932	OXPHOS > Complex II > CII subunits | Metabolism > Carbohydrate metabolism > TCA cycle | Metabolism > Metals and cofactors > Heme-containing proteins | OXPHOS > OXPHOS subunits
MMADHC	27249	metabolism of cobalamin associated D			1.18	0.0323	Metabolism > Vitamin metabolism > Vitamin B12 metabolism
TFAM	7019	transcription factor A, mitochondrial	1.36	0.000171	1.18	0.0341	Mitochondrial central dogma > mtDNA maintenance > mtDNA replication | Mitochondrial central dogma > mtDNA maintenance > mtDNA nucleoid | Mitochondrial central dogma > mtRNA metabolism > Transcription
MRPS33	51650	mitochondrial ribosomal protein S33			1.18	0.00746	Mitochondrial central dogma > Translation > Mitochondrial ribosome
UQCRB	7381	ubiquinol-cytochrome c reductase binding protein	1.16	0.0156	1.18	0.00806	OXPHOS > Complex III > CIII subunits | OXPHOS > OXPHOS subunits
TXN2	25828	thioredoxin 2			1.17	0.00753	Metabolism > Vitamin metabolism > Vitamin C metabolism | Metabolism > Detoxification > ROS and glutathione metabolism
MTRF1L	54516	mitochondrial translation release factor 1 like	1.14	0.0332	1.17	0.00667	Mitochondrial central dogma > Translation > Translation factors
MRPS25	64432	mitochondrial ribosomal protein S25	1.2	0.00324	1.16	0.0154	Mitochondrial central dogma > Translation > Mitochondrial ribosome
PHB	5245	prohibitin			1.16	0.000406	Protein import, sorting and homeostasis > Protein homeostasis > Chaperones
MPV17	4358	mitochondrial inner membrane protein MPV17			1.16	0.0174	Small molecule transport
SNAP29	9342	synaptosome associated protein 29			1.15	0.0255	Mitochondrial dynamics and surveillance > Autophagy
SLC25A38	54977	solute carrier family 25 member 38	1.18	0.00955	1.14	0.0289	Metabolism > Amino acid metabolism > Glycine metabolism | Metabolism > Metals and cofactors > Heme synthesis and processing | Metabolism > Vitamin metabolism > Folate and 1-C metabolism | Small molecule transport > SLC25A family
MRPS34	65993	mitochondrial ribosomal protein S34			1.13	0.0237	Mitochondrial central dogma > Translation > Mitochondrial ribosome
NDUFB7	4713	NADH:ubiquinone oxidoreductase subunit B7	0.87	0.00976	1.13	0.0207	OXPHOS > Complex I > CI subunits | OXPHOS > OXPHOS subunits
ATP5PD	10476	ATP synthase peripheral stalk subunit d			1.13	0.0367	OXPHOS > Complex V > CV subunits | OXPHOS > OXPHOS subunits
TXNRD2	10587	thioredoxin reductase 2			1.12	0.0391	Metabolism > Detoxification > ROS and glutathione metabolism | Metabolism > Detoxification > Selenoproteins
MFF	56947	mitochondrial fission factor			1.12	0.0284	Mitochondrial dynamics and surveillance > Fission
NDUFB10	4716	NADH:ubiquinone oxidoreductase subunit B10			1.12	0.0492	OXPHOS > Complex I > CI subunits | OXPHOS > OXPHOS subunits
GRHPR	9380	glyoxylate and hydroxypyruvate reductase			1.11	0.0475	Metabolism > Amino acid metabolism > Glyoxylate metabolism
HSD17B10	3028	hydroxysteroid 17-beta dehydrogenase 10			1.11	0.0167	Mitochondrial central dogma > mtRNA metabolism > mtRNA granules | Mitochondrial central dogma > mtRNA metabolism > Polycistronic mtRNA processing | Mitochondrial central dogma > mtRNA metabolism > mt-tRNA modifications | Metabolism > Lipid metabolism > Fatty acid oxidation | Metabolism > Lipid metabolism > Cholesterol, bile acid, steroid synthesis | Metabolism > Amino acid metabolism > Branched-c…
UQCC1	55245	ubiquinol-cytochrome c reductase complex assembly factor 1			1.11	0.0397	OXPHOS > Complex III > CIII assembly factors | OXPHOS > OXPHOS assembly factors
ACOT7	11332	acyl-CoA thioesterase 7			1.1	0.044	Metabolism > Lipid metabolism
LONP1	9361	lon peptidase 1, mitochondrial			1.1	0.0426	Protein import, sorting and homeostasis > Protein homeostasis > Proteases
COX4I1	1327	cytochrome c oxidase subunit 4I1			1.09	0.0327	OXPHOS > Complex IV > CIV subunits | OXPHOS > OXPHOS subunits
ATP5F1E	514	ATP synthase F1 subunit epsilon			1.09	0.0226	OXPHOS > Complex V > CV subunits | OXPHOS > OXPHOS subunits
TUFM	7284	Tu translation elongation factor, mitochondrial			1.08	0.0211	Mitochondrial central dogma > Translation > Translation factors
COASY	80347	Coenzyme A synthase	0.91	0.0226	0.92	0.0394	Metabolism > Metals and cofactors > Coenzyme A metabolism
ERAL1	26284	Era like 12S mitochondrial rRNA chaperone 1			0.9	0.0361	Mitochondrial central dogma > mtRNA metabolism > mtRNA granules | Mitochondrial central dogma > Translation > Mitochondrial ribosome assembly
LETM1	3954	leucine zipper and EF-hand containing transmembrane protein 1			0.9	0.00867	Signaling > Calcium homeostasis > Calcium cycle
IARS2	55699	isoleucyl-tRNA synthetase 2, mitochondrial			0.89	0.00949	Mitochondrial central dogma > Translation > mt-tRNA synthetases
ACLY	47	ATP citrate lyase	0.88	0.0111	0.88	0.0161	Metabolism > Carbohydrate metabolism > TCA-associated
PUS1	80324	pseudouridine synthase 1	0.83	0.00296	0.88	0.0378	Mitochondrial central dogma > mtRNA metabolism > mtRNA granules | Mitochondrial central dogma > mtRNA metabolism > mt-tRNA modifications
NBR1	4077	NBR1 autophagy cargo receptor	0.87	0.00167	0.88	0.00322	Mitochondrial dynamics and surveillance > Autophagy
COA1	55744	cytochrome c oxidase assembly factor 1			0.88	0.0124	OXPHOS > Complex I > CI assembly factors | OXPHOS > Complex IV > CIV assembly factors | OXPHOS > OXPHOS assembly factors
AFG3L2	10939	AFG3 like matrix AAA peptidase subunit 2	0.89	0.0255	0.88	0.0182	Protein import, sorting and homeostasis > Protein homeostasis > Proteases
DLD	1738	dihydrolipoamide dehydrogenase			0.87	0.0466	Metabolism > Carbohydrate metabolism > Pyruvate metabolism | Metabolism > Carbohydrate metabolism > TCA cycle | Metabolism > Amino acid metabolism > Branched-chain amino acid metabolism | Metabolism > Amino acid metabolism > Branched-chain amino acid dehydrogenase complex | Metabolism > Amino acid metabolism > Lysine metabolism | Metabolism > Amino acid metabolism > Glycine metabolism | Metabolis…
ABHD11	83451	abhydrolase domain containing 11			0.87	0.0324	Metabolism > Carbohydrate metabolism > TCA-associated
ELAC2	60528	elaC ribonuclease Z 2	0.81	6.45e-05	0.87	0.00719	Mitochondrial central dogma > mtRNA metabolism > Polycistronic mtRNA processing
MAVS	57506	mitochondrial antiviral signaling protein			0.87	0.0299	Signaling > Immune response
CPS1	1373	carbamoyl-phosphate synthase 1	0.86	0.0307	0.86	0.0329	Metabolism > Amino acid metabolism > Urea cycle
CPT1C	126129	carnitine palmitoyltransferase 1C	0.82	0.00497	0.86	0.0365	Metabolism > Lipid metabolism > Fatty acid oxidation | Metabolism > Metals and cofactors > Carnitine synthesis and transport | Metabolism > Metals and cofactors > Carnitine shuttle
PISD	23761	phosphatidylserine decarboxylase			0.86	0.0397	Metabolism > Lipid metabolism > Phospholipid metabolism
FASTK	10922	Fas activated serine/threonine kinase	0.86	0.00465	0.86	0.00422	Mitochondrial central dogma > mtRNA metabolism > mtRNA granules | Mitochondrial central dogma > mtRNA metabolism > Polycistronic mtRNA processing | Mitochondrial central dogma > mtRNA metabolism > mtRNA stability and decay
TBRG4	9238	transforming growth factor beta regulator 4	0.82	6.2e-05	0.86	0.00261	Mitochondrial central dogma > mtRNA metabolism > Polycistronic mtRNA processing | Mitochondrial central dogma > mtRNA metabolism > mtRNA stability and decay
PTCD3	55037	pentatricopeptide repeat domain 3			0.86	0.0155	Mitochondrial central dogma > Translation > Mitochondrial ribosome | Mitochondrial central dogma > Translation > Mitochondrial ribosome assembly
ATPAF1	64756	ATP synthase mitochondrial F1 complex assembly factor 1			0.86	0.0329	OXPHOS > Complex V > CV assembly factors | OXPHOS > OXPHOS assembly factors
AKAP10	11216	A-kinase anchoring protein 10			0.86	0.0238	Signaling > cAMP-PKA signaling
DHTKD1	55526	dehydrogenase E1 and transketolase domain containing 1	0.79	0.00251	0.85	0.0419	Metabolism > Amino acid metabolism > Lysine metabolism
SFXN1	94081	sideroflexin 1			0.85	0.00992	Metabolism > Amino acid metabolism > Serine metabolism | Metabolism > Vitamin metabolism > Folate and 1-C metabolism | Small molecule transport > Sideroflexins
HMGCL	3155	3-hydroxy-3-methylglutaryl-CoA lyase	0.82	0.00844	0.85	0.0328	Metabolism > Carbohydrate metabolism > Ketone metabolism | Metabolism > Amino acid metabolism > Branched-chain amino acid metabolism
DHX30	22907	DExH-box helicase 30	0.81	0.000939	0.85	0.0127	Mitochondrial central dogma > mtRNA metabolism > mtRNA granules | Mitochondrial central dogma > Translation > Mitochondrial ribosome assembly
DARS2	55157	aspartyl-tRNA synthetase 2, mitochondrial			0.85	0.0431	Mitochondrial central dogma > Translation > mt-tRNA synthetases
COX10	1352	cytochrome c oxidase assembly factor heme A:farnesyltransferase COX10			0.84	0.0163	OXPHOS > Complex IV > CIV assembly factors | Metabolism > Metals and cofactors > Heme synthesis and processing | OXPHOS > OXPHOS assembly factors
RHOT2	89941	ras homolog family member T2	0.85	0.00329	0.84	0.00202	Signaling > Calcium homeostasis > EF hand proteins | Mitochondrial dynamics and surveillance > Trafficking
SLC25A16	8034	solute carrier family 25 member 16	0.84	0.0474	0.84	0.0432	Small molecule transport > SLC25A family
NIF3L1	60491	NGG1 interacting factor 3 like 1			0.83	0.0274	0	transcription	GeneCards, UniProt
ABHD10	55347	abhydrolase domain containing 10, depalmitoylase			0.83	0.041	Metabolism > Detoxification > Xenobiotic metabolism
COQ6	51004	coenzyme Q6, monooxygenase			0.83	0.0268	Metabolism > Metals and cofactors > Coenzyme Q metabolism
TFB1M	51106	transcription factor B1, mitochondrial			0.83	0.0368	Mitochondrial central dogma > mtRNA metabolism > mtRNA granules | Mitochondrial central dogma > mtRNA metabolism > mt-rRNA modifications | Mitochondrial central dogma > Translation > Mitochondrial ribosome assembly
STX17	55014	syntaxin 17	0.82	0.0343	0.83	0.0462	Mitochondrial dynamics and surveillance > Fission | Mitochondrial dynamics and surveillance > Organelle contact sites | Mitochondrial dynamics and surveillance > Autophagy
MYO19	80179	myosin XIX	0.85	0.00626	0.83	0.0013	Mitochondrial dynamics and surveillance > Trafficking
CEP89	84902	centrosomal protein 89	0.85	0.0118	0.83	0.00266	OXPHOS > Complex IV > CIV assembly factors | OXPHOS > OXPHOS assembly factors
DELE1	9812	DAP3 binding cell death enhancer 1	0.83	0.00164	0.83	0.0014	Signaling
RTN4IP1	84816	reticulon 4 interacting protein 1	0.76	0.00396	0.82	0.025	0	Involved in ubiquinone biosynthetic process, enables oxidoreductase activity, NADPH dehydrogenase (quinone) activity and zinc ion binding.	UniProt/QuickGO
OGDH	4967	oxoglutarate dehydrogenase	0.86	0.00197	0.82	5.39e-05	Metabolism > Carbohydrate metabolism > TCA cycle
COQ8B	79934	coenzyme Q8B			0.82	0.0088	Metabolism > Metals and cofactors > Coenzyme Q metabolism
CHCHD7	79145	coiled-coil-helix-coiled-coil-helix domain containing 7			0.82	0.0336	Metabolism > Metals and cofactors > Copper metabolism
RECQL4	9401	RecQ like helicase 4	0.85	0.00489	0.82	0.000569	Mitochondrial central dogma > mtDNA maintenance > mtDNA repair
APOOL	139322	apolipoprotein O like			0.82	0.0401	Mitochondrial dynamics and surveillance > Cristae formation > MICOS complex
LYRM7	90624	LYR motif containing 7			0.82	0.0209	OXPHOS > Complex III > CIII assembly factors | OXPHOS > OXPHOS assembly factors
PMPCA	23203	peptidase, mitochondrial processing subunit alpha	0.82	0.000416	0.82	0.000292	Protein import, sorting and homeostasis > Protein import and sorting > Preprotein cleavage | Protein import, sorting and homeostasis > Protein homeostasis > Proteases
NIPSNAP3A	25934	nipsnap homolog 3A	0.74	0.00259	0.81	0.0315	0	Involved in mithophagy	UniProt/QuickGO
LETMD1	25875	LETM1 domain containing 1			0.81	0.000388	Small molecule transport
ARMCX2	9823	armadillo repeat containing X-linked 2	0.82	0.00143	0.8	0.00044	0	May regulate the dynamics and distribution of mitochondria in neural cells	UniProt
SLC25A15	10166	solute carrier family 25 member 15	0.77	0.005	0.8	0.0139	Metabolism > Amino acid metabolism > Urea cycle | Small molecule transport > SLC25A family
DLAT	1737	dihydrolipoamide S-acetyltransferase	0.79	0.00333	0.8	0.00543	Metabolism > Carbohydrate metabolism > Pyruvate metabolism
POLRMT	5442	RNA polymerase mitochondrial	0.8	0.00158	0.8	0.00128	Mitochondrial central dogma > mtDNA maintenance > mtDNA replication | Mitochondrial central dogma > mtDNA maintenance > mtDNA nucleoid | Mitochondrial central dogma > mtRNA metabolism > Transcription
MARS2	92935	methionyl-tRNA synthetase 2, mitochondrial			0.8	0.0295	Mitochondrial central dogma > Translation > mt-tRNA synthetases
HEMK1	51409	HemK methyltransferase family member 1			0.8	0.00295	Mitochondrial central dogma > Translation > Translation factors
MFN1	55669	mitofusin 1			0.8	0.00164	Mitochondrial dynamics and surveillance > Fusion | Mitochondrial dynamics and surveillance > Organelle contact sites
TMEM65	157378	transmembrane protein 65	0.81	0.0212	0.79	0.011	0	May also play a role in the regulation of mitochondrial respiration and mitochondrial DNA copy number maintenance	UniProt
PXMP4	11264	peroxisomal membrane protein 4	0.79	0.00911	0.79	0.00522	0	Involved in ether lipid metabolic process	UniProt/QuickGO
OXLD1	339229	oxidoreductase like domain containing 1	0.72	2.45e-05	0.79	0.00172	0	Unknown
SFXN3	81855	sideroflexin 3	0.79	1.35e-05	0.79	1.8e-05	Metabolism > Amino acid metabolism > Serine metabolism | Metabolism > Vitamin metabolism > Folate and 1-C metabolism | Small molecule transport > Sideroflexins
SFXN5	94097	sideroflexin 5	0.76	0.000209	0.79	0.000821	Metabolism > Carbohydrate metabolism > TCA-associated | Small molecule transport > Sideroflexins
RDH14	57665	retinol dehydrogenase 14			0.79	0.0206	Metabolism > Vitamin metabolism > Vitamin A metabolism
GTPBP3	84705	GTP binding protein 3, mitochondrial	0.8	0.00423	0.79	0.00234	Mitochondrial central dogma > mtRNA metabolism > mt-tRNA modifications | Metabolism > Vitamin metabolism > Folate and 1-C metabolism
TIMM10B	26515	translocase of inner mitochondrial membrane 10B			0.79	0.0277	Protein import, sorting and homeostasis > Protein homeostasis > Chaperones | Protein import, sorting and homeostasis > Protein import and sorting
SLC25A40	55972	solute carrier family 25 member 40			0.79	0.0457	Small molecule transport > SLC25A family
AARS2	57505	alanyl-tRNA synthetase 2, mitochondrial	0.88	0.0101	0.78	5.86e-07	Mitochondrial central dogma > Translation > mt-tRNA synthetases
SPG7	6687	SPG7 matrix AAA peptidase subunit, paraplegin	0.82	0.00117	0.78	4.67e-05	Protein import, sorting and homeostasis > Protein homeostasis > Proteases
PPTC7	160760	protein phosphatase targeting COQ7			0.78	0.00114	Signaling
SLC25A45	283130	solute carrier family 25 member 45	0.68	0.00737	0.78	0.0437	Small molecule transport > SLC25A family
D2HGDH	728294	D-2-hydroxyglutarate dehydrogenase	0.72	0.00126	0.77	0.0089	Metabolism > Carbohydrate metabolism > TCA-associated
SLC25A22	79751	solute carrier family 25 member 22	0.76	6.63e-05	0.77	0.00014	Small molecule transport > SLC25A family
OPA3	80207	outer mitochondrial membrane lipid metabolism regulator OPA3	0.74	2.23e-05	0.76	0.000105	0	Involved in regulation of lipid metabolic process	UniProt/QuickGO
C15orf61	145853	chromosome 15 open reading frame 61	0.63	0.000475	0.76	0.0256	0	Unknown
PDK1	5163	pyruvate dehydrogenase kinase 1			0.76	0.0201	Metabolism > Carbohydrate metabolism > Pyruvate metabolism
SLC25A28	81894	solute carrier family 25 member 28	0.72	3.26e-05	0.76	0.000493	Metabolism > Metals and cofactors > Iron homeostasis | Small molecule transport > SLC25A family
LIG3	3980	DNA ligase 3	0.73	2.78e-05	0.75	6.28e-05	Mitochondrial central dogma > mtDNA maintenance > mtDNA replication | Mitochondrial central dogma > mtDNA maintenance > mtDNA repair
TARS2	80222	threonyl-tRNA synthetase 2, mitochondrial	0.7	6.56e-06	0.75	0.000248	Mitochondrial central dogma > Translation > mt-tRNA synthetases
MIGA1	374986	mitoguardin 1			0.75	0.00691	Mitochondrial dynamics and surveillance > Fusion
AKAP1	8165	A-kinase anchoring protein 1	0.71	3.39e-06	0.75	9.98e-05	Signaling > cAMP-PKA signaling
NT5DC3	51559	5'-nucleotidase domain containing 3			0.74	0.0177	0
SLC25A12	8604	solute carrier family 25 member 12	0.73	9.35e-05	0.74	0.000153	Metabolism > Carbohydrate metabolism > Malate-aspartate shuttle | Metabolism > Amino acid metabolism > Glutamate metabolism | Signaling > Calcium homeostasis > EF hand proteins | Small molecule transport > SLC25A family
NDUFA11	126328	NADH:ubiquinone oxidoreductase subunit A11	0.76	0.00709	0.74	0.00259	OXPHOS > Complex I > CI subunits | OXPHOS > OXPHOS subunits
ADCK5	203054	aarF domain containing kinase 5			0.73	0.0137	0
PEX11B	8799	peroxisomal biogenesis factor 11 beta			0.73	0.00622	0
ISCA2	122961	iron-sulfur cluster assembly 2	0.75	0.00165	0.73	0.000316	Metabolism > Metals and cofactors > Fe-S cluster biosynthesis | Metabolism > Metals and cofactors > Fe-S-containing proteins
HARS2	23438	histidyl-tRNA synthetase 2, mitochondrial	0.79	0.00294	0.73	7.25e-05	Mitochondrial central dogma > Translation > mt-tRNA synthetases
RHOT1	55288	ras homolog family member T1			0.73	0.0045	Signaling > Calcium homeostasis > EF hand proteins | Mitochondrial dynamics and surveillance > Trafficking
SLC25A29	123096	solute carrier family 25 member 29	0.73	0.00272	0.72	0.00229	Metabolism > Amino acid metabolism > Lysine metabolism | Small molecule transport > SLC25A family
SLC25A6	293	solute carrier family 25 member 6	0.77	6.46e-05	0.72	8.2e-08	Metabolism > Nucleotide metabolism > Nucleotide import | Signaling > Calcium homeostasis > Mitochondrial permeability transition pore | Small molecule transport > SLC25A family
SDHAF4	135154	succinate dehydrogenase complex assembly factor 4			0.72	0.0398	OXPHOS > Complex II > CII assembly factors | OXPHOS > OXPHOS assembly factors
MTERF3	51001	mitochondrial transcription termination factor 3	0.77	0.0186	0.71	0.00167	Mitochondrial central dogma > Translation > Mitochondrial ribosome assembly
PYCR2	29920	pyrroline-5-carboxylate reductase 2			0.7	5.78e-06	Metabolism > Amino acid metabolism > Proline metabolism
SLC25A13	10165	solute carrier family 25 member 13	0.74	5.21e-05	0.7	1.08e-06	Metabolism > Carbohydrate metabolism > Malate-aspartate shuttle | Metabolism > Amino acid metabolism > Urea cycle | Signaling > Calcium homeostasis > EF hand proteins | Small molecule transport > SLC25A family
SUOX	6821	sulfite oxidase			0.7	0.000944	Metabolism > Metals and cofactors > Molybdenum cofactor synthesis and proteins | Metabolism > Sulfur metabolism
PCBD2	84105	pterin-4 alpha-carbinolamine dehydratase 2			0.7	0.00555	Metabolism > Metals and cofactors > Tetrahydrobiopterin synthesis
RDH13	112724	retinol dehydrogenase 13			0.7	0.0365	Metabolism > Vitamin metabolism > Vitamin A metabolism
BBC3	27113	BCL2 binding component 3	0.58	0.000365	0.69	0.00822	Mitochondrial dynamics and surveillance > Apoptosis
SLC25A35	399512	solute carrier family 25 member 35	0.75	0.0224	0.69	0.0008	Small molecule transport > SLC25A family
TMEM143	55260	transmembrane protein 143			0.68	0.00766	0
C2orf69	205327	chromosome 2 open reading frame 69	0.81	0.0451	0.68	0.000179	0
SDHAF1	644096	succinate dehydrogenase complex assembly factor 1	0.68	0.000536	0.68	0.000494	OXPHOS > Complex II > CII assembly factors | OXPHOS > OXPHOS assembly factors
FASTKD2	22868	FAST kinase domains 2			0.67	0.000144	Mitochondrial central dogma > mtRNA metabolism > mtRNA granules | Mitochondrial central dogma > mtRNA metabolism > Polycistronic mtRNA processing | Mitochondrial central dogma > mtRNA metabolism > mtRNA stability and decay | Mitochondrial central dogma > Translation > Mitochondrial ribosome assembly
DDX28	55794	DEAD-box helicase 28	0.63	2.05e-05	0.67	0.00029	Mitochondrial central dogma > mtRNA metabolism > mtRNA granules | Mitochondrial central dogma > Translation > Mitochondrial ribosome assembly
NUDT19	390916	nudix hydrolase 19	0.73	2.26e-05	0.66	1.46e-08	Metabolism > Metals and cofactors > Coenzyme A metabolism
DNA2	1763	DNA replication helicase/nuclease 2			0.66	0.00389	Mitochondrial central dogma > mtDNA maintenance > mtDNA replication | Metabolism > Metals and cofactors > Fe-S-containing proteins
PPOX	5498	protoporphyrinogen oxidase	0.68	0.000217	0.65	5.73e-05	Metabolism > Metals and cofactors > Heme synthesis and processing
ZADH2	284273	zinc binding alcohol dehydrogenase domain containing 2	0.68	0.000541	0.64	6.96e-05	Metabolism > Lipid metabolism > Eicosanoid metabolism
BOLA1	51027	bolA family member 1	0.68	0.00912	0.64	0.00312	Metabolism > Metals and cofactors > Fe-S cluster biosynthesis | Metabolism > Metals and cofactors > Fe-S-containing proteins
CASP8	841	caspase 8	0.65	2.62e-08	0.64	4.26e-09	Protein import, sorting and homeostasis > Protein homeostasis | Mitochondrial dynamics and surveillance > Apoptosis
MTFR2	113115	mitochondrial fission regulator 2			0.63	0.000512	Mitochondrial dynamics and surveillance > Fission
CLPX	10845	caseinolytic mitochondrial matrix peptidase chaperone subunit X	0.67	5.17e-06	0.62	4.5e-08	Protein import, sorting and homeostasis > Protein homeostasis > Proteases
PIGBOS1	101928527	PIGB opposite strand 1	0.57	0.00208	0.61	0.00358	Mitochondrial dynamics and surveillance > Organelle contact sites
TIMM29	90580	translocase of inner mitochondrial membrane 29	0.69	0.000114	0.61	4.6e-07	Protein import, sorting and homeostasis > Protein import and sorting > TIM22 carrier pathway
MLYCD	23417	malonyl-CoA decarboxylase	0.61	0.000693	0.59	0.000198	Metabolism > Lipid metabolism
HDHD3	81932	haloacid dehalogenase like hydrolase domain containing 3	0.55	0.00316	0.57	0.00219	0	Predicted to enable hydrolase activity.	GeneCards
MRM1	79922	mitochondrial rRNA methyltransferase 1			0.56	0.00062	Mitochondrial central dogma > mtRNA metabolism > mtRNA granules | Mitochondrial central dogma > mtRNA metabolism > mt-rRNA modifications
ALDH1B1	219	aldehyde dehydrogenase 1 family member B1	0.57	6.96e-14	0.54	1.89e-16	Metabolism > Detoxification > Xenobiotic metabolism
CPT2	1376	carnitine palmitoyltransferase 2	0.64	1.63e-05	0.53	2.68e-09	Metabolism > Lipid metabolism > Fatty acid oxidation | Metabolism > Metals and cofactors > Carnitine synthesis and transport | Metabolism > Metals and cofactors > Carnitine shuttle
TMEM177	80775	transmembrane protein 177	0.52	1.29e-05	0.53	1.3e-05	OXPHOS > Complex IV > CIV assembly factors | OXPHOS > OXPHOS assembly factors
ACCS	84680	1-aminocyclopropane-1-carboxylate synthase homolog (inactive)	0.58	1.41e-06	0.51	8.74e-10	0	Catalyze the deamination of L-vinylglycine	UniProt
DUS2	54920	dihydrouridine synthase 2	0.6	2.96e-06	0.5	2.31e-09	Mitochondrial central dogma > mtRNA metabolism > mt-tRNA modifications
NAGS	162417	N-acetylglutamate synthase	0.36	1.86e-14	0.4	5.51e-12	Metabolism > Amino acid metabolism > Urea cycle
PIF1	80119	PIF1 5'-to-3' DNA helicase	0.54	1.54e-11	0.35	2.02e-30	Mitochondrial central dogma > mtDNA maintenance
RTL10	79680	retrotransposon Gag like 10	0.34	1.99e-26	0.28	6.2e-35	Mitochondrial dynamics and surveillance > Apoptosis
MIEF2	125170	mitochondrial elongation factor 2	0.25	2.28e-09	0.18	3.85e-13	Mitochondrial dynamics and surveillance > Fission
PREPL	9581	prolyl endopeptidase like	1.24	0.000724			0
GOLPH3	64083	golgi phosphoprotein 3	0.9	0.0427			0
HEBP1	50865	heme binding protein 1	0.82	0.0219			0
PTRH1	138428	peptidyl-tRNA hydrolase 1 homolog	0.81	0.0174			0
C8orf82	414919	chromosome 8 open reading frame 82	0.81	0.0017			0
DNAJC30	84277	DnaJ heat shock protein family (Hsp40) member C30	0.8	0.00767			0
PRELID2	153768	PRELI domain containing 2	0.79	0.0499			0
SPRYD4	283377	SPRY domain containing 4	0.76	0.0257			0
COMTD1	118881	catechol-O-methyltransferase domain containing 1	0.67	0.000468			0	Putative O-methyltransferase	UniProt
ECHDC2	55268	enoyl-CoA hydratase domain containing 2	0.65	0.00582			0	Involved in fatty acid beta-oxidation. Enables lyase activity	UniProt/QuickGO
HIBCH	26275	3-hydroxyisobutyryl-CoA hydrolase	1.35	0.0115			Metabolism > Amino acid metabolism > Branched-chain amino acid metabolism
IVD	3712	isovaleryl-CoA dehydrogenase	0.85	0.00965			Metabolism > Amino acid metabolism > Branched-chain amino acid metabolism
PPM1K	152926	protein phosphatase, Mg2+/Mn2+ dependent 1K	1.33	0.017			Metabolism > Amino acid metabolism > Branched-chain amino acid metabolism | Metabolism > Amino acid metabolism > Branched-chain amino acid dehydrogenase complex
BCKDK	10295	branched chain keto acid dehydrogenase kinase	0.86	0.00543			Metabolism > Amino acid metabolism > Branched-chain amino acid metabolism | Metabolism > Amino acid metabolism > Branched-chain amino acid dehydrogenase complex
SARDH	1757	sarcosine dehydrogenase	0.79	0.0273			Metabolism > Amino acid metabolism > Glycine metabolism | Metabolism > Vitamin metabolism > Choline and betaine metabolism | Metabolism > Vitamin metabolism > Folate and 1-C metabolism
AASS	10157	aminoadipate-semialdehyde synthase	1.51	0.00028			Metabolism > Amino acid metabolism > Lysine metabolism
GLYCTK	132158	glycerate kinase	0.69	0.000861			Metabolism > Carbohydrate metabolism
LDHD	197257	lactate dehydrogenase D	0.65	0.0283			Metabolism > Carbohydrate metabolism
PCK2	5106	phosphoenolpyruvate carboxykinase 2, mitochondrial	0.73	0.0406			Metabolism > Carbohydrate metabolism > Gluconeogenesis | Metabolism > Carbohydrate metabolism > TCA-associated
SLC25A1	6576	solute carrier family 25 member 1	0.87	0.0212			Metabolism > Carbohydrate metabolism > Gluconeogenesis | Metabolism > Carbohydrate metabolism > TCA-associated | Metabolism > Lipid metabolism | Small molecule transport > SLC25A family
IDH3G	3421	isocitrate dehydrogenase (NAD(+)) 3 non-catalytic subunit gamma	0.88	0.033			Metabolism > Carbohydrate metabolism > TCA cycle
ALDH3A2	224	aldehyde dehydrogenase 3 family member A2	0.89	0.0366			Metabolism > Detoxification > ROS and glutathione metabolism
MSRB2	22921	methionine sulfoxide reductase B2	0.81	0.0453			Metabolism > Detoxification > ROS and glutathione metabolism | Metabolism > Sulfur metabolism
CBR3	874	carbonyl reductase 3	0.78	0.00532			Metabolism > Detoxification > Xenobiotic metabolism
MPST	4357	mercaptopyruvate sulfurtransferase	0.76	0.00124			Metabolism > Detoxification > Xenobiotic metabolism | Metabolism > Sulfur metabolism
LYPLAL1	127018	lysophospholipase like 1	1.34	0.0481			Metabolism > Lipid metabolism
ECHDC1	55862	ethylmalonyl-CoA decarboxylase 1	1.15	0.0136			Metabolism > Lipid metabolism
ACOT2	10965	acyl-CoA thioesterase 2	0.77	0.00362			Metabolism > Lipid metabolism
TAZ	6901	tafazzin	0.84	0.0438			Metabolism > Lipid metabolism > Cardiolipin synthesis
AGPAT4	56895	1-acylglycerol-3-phosphate O-acyltransferase 4	0.87	0.031			Metabolism > Lipid metabolism > Cardiolipin synthesis | Metabolism > Lipid metabolism > Phospholipid metabolism
STAR	6770	steroidogenic acute regulatory protein	26.84	0.00298			Metabolism > Lipid metabolism > Cholesterol, bile acid, steroid synthesis
FDXR	2232	ferredoxin reductase	0.82	0.00671			Metabolism > Lipid metabolism > Cholesterol, bile acid, steroid synthesis | Metabolism > Metals and cofactors > Heme synthesis and processing | Metabolism > Metals and cofactors > Fe-S cluster biosynthesis | Metabolism > Vitamin metabolism > Vitamin D metabolism
PTGES2	80142	prostaglandin E synthase 2	0.9	0.0232			Metabolism > Lipid metabolism > Eicosanoid metabolism
ECI2	10455	enoyl-CoA delta isomerase 2	0.86	0.0321			Metabolism > Lipid metabolism > Fatty acid oxidation
ACSF2	80221	acyl-CoA synthetase family member 2	0.85	0.0364			Metabolism > Lipid metabolism > Fatty acid oxidation
CRAT	1384	carnitine O-acetyltransferase	0.85	0.00247			Metabolism > Lipid metabolism > Fatty acid oxidation
ACADS	35	acyl-CoA dehydrogenase short chain	0.75	0.00121			Metabolism > Lipid metabolism > Fatty acid oxidation
CPT1A	1374	carnitine palmitoyltransferase 1A	0.86	0.00895			Metabolism > Lipid metabolism > Fatty acid oxidation | Metabolism > Metals and cofactors > Carnitine synthesis and transport | Metabolism > Metals and cofactors > Carnitine shuttle
ACP6	51205	acid phosphatase 6, lysophosphatidic	0.69	0.00294			Metabolism > Lipid metabolism > Phospholipid metabolism
MECR	51102	mitochondrial trans-2-enoyl-CoA reductase	0.85	0.0398			Metabolism > Lipid metabolism > Type II fatty acid synthesis
NUDT8	254552	nudix hydrolase 8	0.68	0.000806			Metabolism > Metals and cofactors > Coenzyme A metabolism
COQ4	51117	coenzyme Q4	0.88	0.00934			Metabolism > Metals and cofactors > Coenzyme Q metabolism
HSPA9	3313	heat shock protein family A (Hsp70) member 9	1.13	0.00583			Metabolism > Metals and cofactors > Fe-S cluster biosynthesis
IBA57	200205	iron-sulfur cluster assembly factor IBA57	0.79	0.0483			Metabolism > Metals and cofactors > Fe-S cluster biosynthesis
CISD3	284106	CDGSH iron sulfur domain 3	0.8	0.00528			Metabolism > Metals and cofactors > Fe-S cluster biosynthesis | Metabolism > Metals and cofactors > Fe-S-containing proteins
ALAS1	211	5'-aminolevulinate synthase 1	0.85	0.0294			Metabolism > Metals and cofactors > Heme synthesis and processing
HCCS	3052	holocytochrome c synthase	1.14	0.0483			Metabolism > Metals and cofactors > Heme synthesis and processing | OXPHOS > OXPHOS subunits | OXPHOS > Cytochrome C
ABCB10	23456	ATP binding cassette subfamily B member 10	0.77	0.0027			Metabolism > Metals and cofactors > Heme synthesis and processing | Small molecule transport > ABC transporters
CYP27B1	1594	cytochrome P450 family 27 subfamily B member 1	1.64	0.00092			Metabolism > Metals and cofactors > Heme-containing proteins | Metabolism > Vitamin metabolism > Vitamin D metabolism
FAM210B	116151	family with sequence similarity 210 member B	0.86	0.0371			Metabolism > Metals and cofactors > Iron homeostasis
NADK2	133686	NAD kinase 2, mitochondrial	0.8	0.0176			Metabolism > Metals and cofactors > NAD biosynthesis and metabolism
NUDT13	25961	nudix hydrolase 13	0.66	0.0207			Metabolism > Metals and cofactors > NAD biosynthesis and metabolism
ANTKMT	65990	adenine nucleotide translocase lysine methyltransferase	0.83	0.0131			Metabolism > Nucleotide metabolism
SLC25A5	292	solute carrier family 25 member 5	0.89	0.0174			Metabolism > Nucleotide metabolism > Nucleotide import | Signaling > Calcium homeostasis > Mitochondrial permeability transition pore | Small molecule transport > SLC25A family
DHODH	1723	dihydroorotate dehydrogenase (quinone)	0.84	0.0247			Metabolism > Nucleotide metabolism > Nucleotide synthesis and processing | Metabolism > Electron carriers > Q-linked reactions, other
SLC25A14	9016	solute carrier family 25 member 14	1.28	0.0412			Metabolism > Sulfur metabolism | Small molecule transport > SLC25A family
FPGS	2356	folylpolyglutamate synthase	0.84	0.000319			Metabolism > Vitamin metabolism > Folate and 1-C metabolism
BCO2	83875	beta-carotene oxygenase 2	2.97	0.0443			Metabolism > Vitamin metabolism > Vitamin A metabolism
ATAD3B	83858	ATPase family AAA domain containing 3B	0.82	8.14e-05			Mitochondrial central dogma > mtDNA maintenance > mtDNA nucleoid | Mitochondrial dynamics and surveillance > Organelle contact sites | Mitochondrial dynamics and surveillance > Intramitochondrial membrane interactions
UNG	7374	uracil DNA glycosylase	0.86	0.0051			Mitochondrial central dogma > mtDNA maintenance > mtDNA repair
OGG1	4968	8-oxoguanine DNA glycosylase	0.83	0.00973			Mitochondrial central dogma > mtDNA maintenance > mtDNA repair
TWNK	56652	twinkle mtDNA helicase	1.22	0.0117			Mitochondrial central dogma > mtDNA maintenance > mtDNA replication | Mitochondrial central dogma > mtDNA maintenance > mtDNA nucleoid
ENDOG	2021	endonuclease G	0.83	0.0123			Mitochondrial central dogma > mtDNA maintenance > mtDNA stability and decay | Mitochondrial central dogma > mtRNA metabolism > mtRNA stability and decay | Mitochondrial dynamics and surveillance > Apoptosis
PRORP	9692	protein only RNase P catalytic subunit	1.33	0.0462			Mitochondrial central dogma > mtRNA metabolism > mtRNA granules | Mitochondrial central dogma > mtRNA metabolism > Polycistronic mtRNA processing
FASTKD1	79675	FAST kinase domains 1	1.35	0.00187			Mitochondrial central dogma > mtRNA metabolism > mtRNA granules | Mitochondrial central dogma > mtRNA metabolism > Polycistronic mtRNA processing | Mitochondrial central dogma > mtRNA metabolism > mtRNA stability and decay
NOA1	84273	nitric oxide associated 1	0.71	0.00515			Mitochondrial central dogma > mtRNA metabolism > mtRNA granules | Mitochondrial central dogma > Translation > Mitochondrial ribosome assembly
QTRT1	81890	queuine tRNA-ribosyltransferase catalytic subunit 1	0.87	0.0468			Mitochondrial central dogma > mtRNA metabolism > mt-tRNA modifications
FASTKD3	79072	FAST kinase domains 3	1.38	0.0308			Mitochondrial central dogma > mtRNA metabolism > Polycistronic mtRNA processing | Mitochondrial central dogma > mtRNA metabolism > mtRNA stability and decay
MTFMT	123263	mitochondrial methionyl-tRNA formyltransferase	0.79	0.0309			Mitochondrial central dogma > Translation > fMet processing | Metabolism > Vitamin metabolism > Folate and 1-C metabolism
PDF	64146	peptide deformylase, mitochondrial	0.71	0.00256			Mitochondrial central dogma > Translation > fMet processing | Protein import, sorting and homeostasis > Protein homeostasis
MRPL9	65005	mitochondrial ribosomal protein L9	1.17	0.00343			Mitochondrial central dogma > Translation > Mitochondrial ribosome
MRPL14	64928	mitochondrial ribosomal protein L14	0.82	0.00174			Mitochondrial central dogma > Translation > Mitochondrial ribosome
MRPS18B	28973	mitochondrial ribosomal protein S18B	0.78	0.0209			Mitochondrial central dogma > Translation > Mitochondrial ribosome
MRPS28	28957	mitochondrial ribosomal protein S28	0.74	0.0348			Mitochondrial central dogma > Translation > Mitochondrial ribosome
MALSU1	115416	mitochondrial assembly of ribosomal large subunit 1	0.81	0.00319			Mitochondrial central dogma > Translation > Mitochondrial ribosome assembly
EARS2	124454	glutamyl-tRNA synthetase 2, mitochondrial	1.17	0.0111			Mitochondrial central dogma > Translation > mt-tRNA synthetases
RARS2	57038	arginyl-tRNA synthetase 2, mitochondrial	1.17	0.0442			Mitochondrial central dogma > Translation > mt-tRNA synthetases
GFM2	84340	GTP dependent ribosome recycling factor mitochondrial 2	1.42	6.76e-07			Mitochondrial central dogma > Translation > Translation factors
MTIF3	219402	mitochondrial translational initiation factor 3	1.23	0.0394			Mitochondrial central dogma > Translation > Translation factors
BAD	572	BCL2 associated agonist of cell death	0.85	0.032			Mitochondrial dynamics and surveillance > Apoptosis
MGARP	84709	mitochondria localized glutamic acid rich protein	2.83	0.0307			Mitochondrial dynamics and surveillance > Trafficking
TMEM186	25880	transmembrane protein 186	1.24	0.0351			OXPHOS > Complex I > CI assembly factors | OXPHOS > OXPHOS assembly factors
NDUFS1	4719	NADH:ubiquinone oxidoreductase core subunit S1	0.87	0.034			OXPHOS > Complex I > CI subunits | Metabolism > Metals and cofactors > Fe-S-containing proteins | OXPHOS > OXPHOS subunits
NDUFB3	4709	NADH:ubiquinone oxidoreductase subunit B3	1.16	0.0441			OXPHOS > Complex I > CI subunits | OXPHOS > OXPHOS subunits
UQCRFS1	7386	ubiquinol-cytochrome c reductase, Rieske iron-sulfur polypeptide 1	0.88	0.0416			OXPHOS > Complex III > CIII subunits | Metabolism > Metals and cofactors > Fe-S-containing proteins | OXPHOS > OXPHOS subunits
CYC1	1537	cytochrome c1	0.88	0.0113			OXPHOS > Complex III > CIII subunits | Metabolism > Metals and cofactors > Heme-containing proteins | Metabolism > Electron carriers > Cytochromes | OXPHOS > OXPHOS subunits
COX11	1353	cytochrome c oxidase copper chaperone COX11	0.87	0.0354			OXPHOS > Complex IV > CIV assembly factors | Metabolism > Metals and cofactors > Copper metabolism | OXPHOS > OXPHOS assembly factors
SCO2	9997	synthesis of cytochrome C oxidase 2	0.78	0.00196			OXPHOS > Complex IV > CIV assembly factors | Metabolism > Metals and cofactors > Copper metabolism | OXPHOS > OXPHOS assembly factors
COA7	65260	cytochrome c oxidase assembly factor 7 (putative)	1.31	0.0115			OXPHOS > Complex IV > CIV assembly factors | OXPHOS > OXPHOS assembly factors
ATPSCKMT	134145	ATP synthase c subunit lysine N-methyltransferase	1.53	0.000524			OXPHOS > Complex V > CV assembly factors | OXPHOS > OXPHOS assembly factors
ATP5F1A	498	ATP synthase F1 subunit alpha	0.88	0.0294			OXPHOS > Complex V > CV subunits | OXPHOS > OXPHOS subunits
LAP3	51056	leucine aminopeptidase 3	1.14	0.0247			Protein import, sorting and homeostasis > Protein homeostasis > Proteases
HTRA2	27429	HtrA serine peptidase 2	0.87	0.0386			Protein import, sorting and homeostasis > Protein homeostasis > Proteases | Mitochondrial dynamics and surveillance > Apoptosis
PARL	55486	presenilin associated rhomboid like	0.75	0.0428			Protein import, sorting and homeostasis > Protein homeostasis > Proteases | Mitochondrial dynamics and surveillance > Mitophagy | Mitochondrial dynamics and surveillance > Autophagy
DNAJC15	29103	DnaJ heat shock protein family (Hsp40) member C15	1.15	0.0339			Protein import, sorting and homeostasis > Protein import and sorting > Import motor
GRPEL2	134266	GrpE like 2, mitochondrial	1.33	0.00499			Protein import, sorting and homeostasis > Protein import and sorting > Import motor | Metabolism > Metals and cofactors > Fe-S cluster biosynthesis
CHCHD4	131474	coiled-coil-helix-coiled-coil-helix domain containing 4	1.22	0.0165			Protein import, sorting and homeostasis > Protein import and sorting > MIA40
UQCRC1	7384	ubiquinol-cytochrome c reductase core protein 1	0.91	0.0337			Protein import, sorting and homeostasis > Protein import and sorting > Preprotein cleavage | OXPHOS > Complex III > CIII subunits | OXPHOS > OXPHOS subunits
MCRIP2	84331	MAPK regulated corepressor interacting protein 2	0.84	0.0392			Signaling
MCU	90550	mitochondrial calcium uniporter	1.16	0.0297			Signaling > Calcium homeostasis > Calcium cycle | Small molecule transport > Calcium uniporter
SFXN2	118980	sideroflexin 2	0.7	0.0187			Small molecule transport > Sideroflexins
UCP2	7351	uncoupling protein 2	0.78	0.0255			Small molecule transport > SLC25A family
